# Heavy and wet: evaluating the validity and implications of assumptions made when measuring growth efficiency using ^18^O water

**DOI:** 10.1101/601138

**Authors:** Grace Pold, Luiz A. Domeignoz-Horta, Kristen M. DeAngelis

## Abstract

How microbes allocate carbon to growth vs. respiration plays a central role in determining the ability of soil to retain carbon. This carbon use efficiency (CUE) is increasingly measured using the ^18^O-H_2_O method, in which heavy oxygen incorporated into DNA is used to estimate growth. Here we evaluated the validity of some of the assumptions of this method using a literature search, and then tested how violating them affected estimates of the growth component of carbon use efficiency in soil. We found that the ^18^O method is consistently sensitive to assumptions made about oxygen sources to DNA, but that the effect of other assumptions depends on the microbial community present. We provide an example for how the tools developed here may be used with observed CUE values, and demonstrate that the original conclusions drawn from the data remain robust in the face of methodological bias. Our results lay the foundation for a better understanding of the consequences to the ^18^O method underlying assumptions. Future studies can use the approach developed here to identify how different incubation conditions and/or treatments might bias its CUE estimates and how trustworthy their results are. Further wet-lab work dissecting the assumptions of the ^18^O method in soil will help justify the scenarios under which it is reasonable to trust its results.
