## supplementary file S2 for "Heavy and wet: evaluating the validity and implications of assumptions made when measuring growth efficiency using ^18^O water"

Definition	Parameter	value	reference	comments
MBC:DNA ratio of bacteria	MBCDNAratB	16.25	Bakken, Lars Reier, and Rolf Arnt Olsen. "DNA-content of soil bacteria of different cell size."æSoil Biology and Biochemistry21, no. 6 (1989): 789-793.; Marc Troussellier, Marc Bouvy, Claude courties, Christine dupuy, Variation of carbon content among bacterial species under starvation condition, Aquatic microbial ecology, Vol 13 :113-119. 1997 link abstract & p.117 table 2	D: 1.6-2.4fg/cell DNA: https://doi.org/10.1016/0038-0717(89)90172-7; F: 26fg/cell http://bionumbers.hms.harvard.edu/bionumber.aspx?id=112933
MBC:DNA ratio of bacteria	MBCDNAratB	71	Mouginot, C_line, Rika Kawamura, Kristin L. Matulich, Renaud Berlemont, Steven D. Allison, Anthony S. Amend, and Adam C. Martiny. "Elemental stoichiometry of Fungi and Bacteria strains from grassland leaf litter."æSoil Biology and Biochemistryæ76 (2014): 278-285.	P:C ratio of bacterial culturesƒwill also include membranes and RNA thoughƒand liquid culture so P probably higher than in soilƒlikely underestimate
MBC:DNA ratio of bacteria	MBCDNAratB	1.37	Portillo, Maria C., Jonathan W. Leff, Christian L. Lauber, and Noah Fierer. "Cell size distributions of soil bacterial and archaeal taxa."æApplied and environmental microbiology(2013): AEM-02710 and Bratbak, G. U. N. N. A. R., and I. A. N. Dundas. "Bacterial dry matter content and biomass estimations." Applied and environmental microbiology 48, no. 4 (1984): 755-757	lower limit: Portillo: most bacterial and archaeal cells 0.4-1.2um in diameter; assume spherical to get volume (4/3*pi*(diameter/2)^3). Assume 0.22g C/cm^3 for wet cells (Bratbak), 5mbp mean terrestrial bacterial genome based on IMG (genomes with <=10 scaffolds under "terrestrial" ecosystem type on 2019-01-28 (709 genomes) * 650 daltons/bp (or g/mol). Assume 1 copy of genome per cell, or 1/avogad…
MBC:DNA ratio of bacteria	MBCDNAratB	36.9	Portillo, Maria C., Jonathan W. Leff, Christian L. Lauber, and Noah Fierer. "Cell size distributions of soil bacterial and archaeal taxa."æApplied and environmental microbiology(2013): AEM-02710 and Bratbak, G. U. N. N. A. R., and I. A. N. Dundas. "Bacterial dry matter content and biomass estimations." Applied and environmental microbiology 48, no. 4 (1984): 755-757	upper limit: Portillo: most bacterial and archaeal cells 0.4-1.2um in diameter; assume spherical to get volume (4/3*pi*(diameter/2)^3). Assume 0.22g C/cm^3 for wet cells (Bratbak), 5mbp mean terrestrial bacterial genome based on IMG (genomes with <=10 scaffolds under "terrestrial" ecosystem type on 2019-01-28 (709 genomes) * 650 daltons/bp (or g/mol). Assume 1 copy of genome per cell, or 1/avogad…
MBC:DNA ratio of bacteria	MBCDNAratB	5.38	Kristiansen, Anja, Aaron M. Saunders, Aviaja A. Hansen, Per H. Nielsen, and Jeppe L. Nielsen. "Community structure of bacteria and fungi in aerosols of a pig confinement building."æFEMS microbiology ecologyæ80, no. 2 (2012): 390-401.	Using biovolume of spores! 0.6um^3, assume bacterial genome=5Mbp (5.4E-15 g), assume 0.22gC/cm^3 from Bratbak (2.9*10^-14 g C)
MBC:DNA ratio of bacteria	MBCDNAratB	21.4	Christensen, Henrik, Lars R. Bakken, and Rolf A. Olsen. "Soil bacterial DNA and biovolume profiles measured by flow-cytometry."æFEMS Microbiology Ecologyæ11, no. 3-4 (1993): 129-140.	well-fed cells - table 6 2.2% of cell mass is DNA and 47% of dry weight is C
MBC:DNA ratio of bacteria	MBCDNAratB	3.6	Christensen, Henrik, Lars R. Bakken, and Rolf A. Olsen. "Soil bacterial DNA and biovolume profiles measured by flow-cytometry."æFEMS Microbiology Ecologyæ11, no. 3-4 (1993): 129-140.	starving cells - table 6 13% cell mass is DNA, and 47% of dry weight is C
MBC:DNA ratio of bacteria	MBCDNAratB	16.9	Christensen, H., R. A. Olsen, and L. R. Bakken. "Flow cytometric measurements of cell volumes and DNA contents during culture of indigenous soil bacteria."æMicrobial ecology29, no. 1 (1995): 49-62.	table 1 - fastest growing cells
MBC:DNA ratio of bacteria	MBCDNAratB	4.6	Christensen, H., R. A. Olsen, and L. R. Bakken. "Flow cytometric measurements of cell volumes and DNA contents during culture of indigenous soil bacteria."æMicrobial ecology29, no. 1 (1995): 49-62.	table 1 - slow-growing cells
MBC:DNA ratio of bacteria	MBCDNAratB	18	Makino, W., J. B. Cotner, R. W. Sterner, and J. J. Elser. "Are bacteria more like plants or animals? Growth rate and resource dependence of bacterial C: N: P stoichiometry."æFunctional Ecologyæ17, no. 1 (2003): 121-130.	DNA is 2.5% of dry mass at a range of growth rates for E. coli, so 45% C/2.5% DNA =18
MBC:DNA ratio of bacteria	MBCDNAratB	4.5	Makino, W., J. B. Cotner, R. W. Sterner, and J. J. Elser. "Are bacteria more like plants or animals? Growth rate and resource dependence of bacterial C: N: P stoichiometry."æFunctional Ecologyæ17, no. 1 (2003): 121-130. (citing Kirchman, D.L. (2000) Uptake and regeneration of inorganic nutrients by marine heterotrophic bacteria. Microbial Ecology of the Oceans (ed. K.L. Kirchman), pp. 261_288. Wi…	lower limit for very slow growng bacteria, assuming 45% C by mass and up to 10% DNA dry mass
MBC:DNA ratio of bacteria	MBCDNAratB	5.735	Soares, Margarida, and Johannes Rousk. "Microbial growth and carbon use efficiency in soil: Links to fungal-bacterial dominance, SOC-quality and stoichiometry."æSoil Biology and Biochemistryæ(2019).	not observed, but rather derived from cell counts (?) and DNA extracted from leaf litter communities in pondwater for use in soil, followed by using Azam's dry mass:biovolume conversions for marine bacteria
MBC:DNA ratio of bacteria	MBCDNAratB	13.32	MEAN	excluding portillo lower limit (implausible) and Mouginot (includes all P as well)
MBC:DNA ratio of fungi	MBCDNAratF	68.8	Anderson, T. "Assessment of DNA contents of soil fungi."æLandbauforschung Volkenrodeæ58, no. 1/2 (2008): 19. and Zhang, Ji, and James J. Elser. "Carbon: Nitrogen: Phosphorus Stoichiometry in Fungi: A Meta-Analysis." Frontiers in microbiology 8 (2017): 1281.	6.4ug DNA/mg biomass; https://literatur.thuenen.de/digbib_extern/bitv/dk039989.pdf; 44% of dry mass is C (https://www.ncbi.nlm.nih.gov/pmc/articles/PMC5508194/), so 14.54 ug DNA/mg C
MBC:DNA ratio of fungi	MBCDNAratF	106	Mouginot, C_line, Rika Kawamura, Kristin L. Matulich, Renaud Berlemont, Steven D. Allison, Anthony S. Amend, and Adam C. Martiny. "Elemental stoichiometry of Fungi and Bacteria strains from grassland leaf litter."æSoil Biology and Biochemistryæ76 (2014): 278-285.	P:C ratio of fungal culturesƒ.which will also include membranes and RNA though...ƒand liquid culture so P probably higher than in soil. Likely underestimate
MBC:DNA ratio of fungi	MBCDNAratF	3300	Eric Morrison, unpublished	MBC:DNA ratio of ten filamentous fungi grown on celophane on agar plates. MBC determined by elemental analysis. Range from 985 to 10650 ug C/ug DNA
MBC:DNA ratio of fungi	MBCDNAratF	1087	Kristiansen, Anja, Aaron M. Saunders, Aviaja A. Hansen, Per H. Nielsen, and Jeppe L. Nielsen. "Community structure of bacteria and fungi in aerosols of a pig confinement building."æFEMS microbiology ecologyæ80, no. 2 (2012): 390-401. and Mohanta, Tapan Kumar, and Hanhong Bae. "The diversity of fungal genome." Biological procedures online 17, no. 1 (2015): 8.	Using biovolume of spores! 970um^3, assume fungal genome=40Mbp (4.3174E-14 g), assume 0.22gC/cm^3 (4.6948E-11 g C) which is bacterial value from Bratbak above
MBC:DNA ratio of fungi	MBCDNAratF	90	Grimmett, Ivan J., K. N. Shipp, A. Macneil, and F. B_rlocher. "Does the growth rate hypothesis apply to aquatic hyphomycetes?."æfungal ecologyæ6, no. 6 (2013): 493-500.	minimum ratio - fig 2A divided by fig 3b
MBC:DNA ratio of fungi	MBCDNAratF	2547	Grimmett, Ivan J., K. N. Shipp, A. Macneil, and F. B_rlocher. "Does the growth rate hypothesis apply to aquatic hyphomycetes?."æfungal ecologyæ6, no. 6 (2013): 493-500.	maximum ratio - fig 2A divided by fig 3b (may actually be higher but challenging to accurately scrape small values from plot); typical of older or slower-growing mycelia which have smaller DNA contents
MBC:DNA ratio of fungi	MBCDNAratF	297	Grimmett, Ivan J., K. N. Shipp, A. Macneil, and F. B_rlocher. "Does the growth rate hypothesis apply to aquatic hyphomycetes?."æfungal ecologyæ6, no. 6 (2013): 493-500.	ratio of averages for DNA and %C content mentioned in text
MBC:DNA ratio of fungi	MBCDNAratF	-180ug C/ug DNA day-1	Grimmett, Ivan J., K. N. Shipp, A. Macneil, and F. B_rlocher. "Does the growth rate hypothesis apply to aquatic hyphomycetes?."æfungal ecologyæ6, no. 6 (2013): 493-500.	MBC is always ~450ug/mg biomass (45%) and table 3 indicates DNA content increases 2.5ug/mg biomass. Therefore, as GR increases from 0 to 1 there should be a decrease in the MBC:DNA ratio of 180.
MBC:DNA ratio of fungi	MBCDNAratF	1.3x	Leckie, Sara E., Cindy E. Prescott, Susan J. Grayston, Josh D. Neufeld, and William W. Mohn. "Comparison of chloroform fumigation-extraction, phospholipid fatty acid, and DNA methods to determine microbial biomass in forest humus."ÊSoil Biology and BiochemistryÊ36, no. 3 (2004): 529-532.	CFE per PLFA is 3.2ug in hummus soil vs. 2.4ug in mineral soil. If we assume the hummus is fungally dominated and the mineral soil bacterial, and plfa a function of membrane quantity (not quantified by CFE), then because of the higher SA:V ratio of fungi, they should have more MBC per DNA than bacteria?
		1070	MEAN
Fungal DNA extraction efficiency	DNAexteffF	0.33	Feinstein, Larry M., Woo Jun Sul, and Christopher B. Blackwood. "Assessment of bias associated with incomplete extraction of microbial DNA from soil."æApplied and environmental microbiologyæ75, no. 16 (2009): 5428-5433.	based on fraction extracted in first vs. repeated extractions
Fungal DNA extraction efficiency	DNAexteffF	0.04		Applying kit bias to Feinstein 2009 value
Bacterial DNA extraction efficiency	DNAexteffB	0.5	Feinstein, Larry M., Woo Jun Sul, and Christopher B. Blackwood. "Assessment of bias associated with incomplete extraction of microbial DNA from soil."æApplied and environmental microbiologyæ75, no. 16 (2009): 5428-5433.	based on fraction extracted in first vs. repeated extractions
Bacterial DNA extraction efficiency	DNAexteffB	0.06		Applying kit bias to Feinstein 2009 value
Bacterial DNA extraction efficiency	DNAexteffB	0.53		Based on theoretical extraction efficiency in MoBio kit, after weighing solution left behind in 96-well plates.
Bacterial DNA extraction efficiency	DNAexteffB	0.125	Qiagen, personal comment January 8th 2019	reported improvement in yield with altered protocol (Qiagen, personal comment)
Bacterial MBC extraction efficiency	MBCexteffB	0.23375	Jenkinson, D. S. "The effects of biocidal treatments on metabolism in soil„IV. The decomposition of fumigated organisms in soil."æSoil Biology and Biochemistryæ8, no. 3 (1976): 203-208.	Small, membraneous cells like Nitrosomonas europaea; based on chloroform fumigation incubation, so corrected for extraction
Bacterial MBC extraction efficiency	MBCexteffB	0	Tate, K. R., D. J. Ross, and C. W. Feltham. "A direct extraction method to estimate soil microbial C: effects of experimental variables and some different calibration procedures."æSoil Biology and Biochemistryæ20, no. 3 (1988): 329-335.	Chloroform does not attack spores
Bacterial MBC extraction efficiency	MBCexteffB	0.51	Jenkinson, D. S. "The effects of biocidal treatments on metabolism in soil„IV. The decomposition of fumigated organisms in soil."æSoil Biology and Biochemistryæ8, no. 3 (1976): 203-208.	Streptomyces clavolirerus
Bacterial MBC extraction efficiency	MBCexteffB	0.408	Jenkinson, D. S. "The effects of biocidal treatments on metabolism in soil„IV. The decomposition of fumigated organisms in soil."æSoil Biology and Biochemistryæ8, no. 3 (1976): 203-208.	bacterial average
Bacterial MBC extraction efficiency	MBCexteffB	0.102	Dictor, Marie-Christine, Laurent Tessier, and Guy Soulas. "Reassessement of the KEC coefficient of the fumigation_extraction method in a soil profile."æSoil Biology and Biochemistryæ30, no. 2 (1998): 119-127.	extraction efficiency for deep soils, where presumably small, primarily bacterial cells reside
Bacterial MBC extraction efficiency	MBCexteffB	0.357	Joergensen, Rainer Georg. "The fumigation-extraction method to estimate soil microbial biomass: calibration of the kEC value."æSoil Biology and Biochemistryæ28, no. 1 (1996): 25-31.	CFI extraction efficiency in arable soils, presumably dominated by bacteria due to tillage
Bacterial MBC extraction efficiency	MBCexteffB	0.32	MEAN	excluding spores, as these will not contribute to growth. High values are for well-fed microbes, so true value is likely to be lower than this
Fungal MBC extraction efficiency	MBCexteffF	0	Tate, K. R., D. J. Ross, and C. W. Feltham. "A direct extraction method to estimate soil microbial C: effects of experimental variables and some different calibration procedures."æSoil Biology and Biochemistryæ20, no. 3 (1988): 329-335.	Chloroform does not attack spores
Fungal MBC extraction efficiency	MBCexteffF	0.2805	Dictor, Marie-Christine, Laurent Tessier, and Guy Soulas. "Reassessement of the KEC coefficient of the fumigation_extraction method in a soil profile."æSoil Biology and Biochemistryæ30, no. 2 (1998): 119-127.	extraction efficiency for surface soils, where community is (presumably) enriched in fungi relative to depth
Fungal MBC extraction efficiency	MBCexteffF	0.4335	Joergensen, Rainer Georg. "The fumigation-extraction method to estimate soil microbial biomass: calibration of the kEC value."æSoil Biology and Biochemistryæ28, no. 1 (1996): 25-31.	CFI extraction efficiency in forest soils, presumably with more fungi than the arable soils categorized from same paper under arable here
Fungal MBC extraction efficiency	MBCexteffF	0.4505	Jenkinson, D. S. "The effects of biocidal treatments on metabolism in soil„IV. The decomposition of fumigated organisms in soil."æSoil Biology and Biochemistryæ8, no. 3 (1976): 203-208.	fungal average
Fungal MBC extraction efficiency	MBCexteffF	0.2125	Jenkinson, D. S. "The effects of biocidal treatments on metabolism in soil„IV. The decomposition of fumigated organisms in soil."æSoil Biology and Biochemistryæ8, no. 3 (1976): 203-208.	melanic fungi; cited from Meyers paper I don't have access to; also based on CF-incubation, which may be suppressed in presence of melanic compounds if they inhibit respiration (so CF-extraction may be more efficient than the CFI values here in this instance)
Fungal MBC extraction efficiency	MBCexteffF	0.306	Jenkinson, D. S. "The effects of biocidal treatments on metabolism in soil„IV. The decomposition of fumigated organisms in soil."æSoil Biology and Biochemistryæ8, no. 3 (1976): 203-208.	hyaline fungi; cited from Meyer paper I donÍt have access to
Fungal MBC extraction efficiency	MBCexteffF	0.323	Martin, J. P., J. O. Ervin, and R. A. Shepherd. "Decomposition and Aggregating Effect of Fungus Cell Material in Soil 1."æSoil Science Society of America Journalæ23, no. 3 (1959): 217-220	"light-coloured fungi"
Fungal MBC extraction efficiency	MBCexteffF	0.289	Martin, J. P., J. O. Ervin, and R. A. Shepherd. "Decomposition and Aggregating Effect of Fungus Cell Material in Soil 1."æSoil Science Society of America Journalæ23, no. 3 (1959): 217-220	"dark-coloured fungi"
Fungal MBC extraction efficiency	MBCexteffF	0.33	MEAN	excluding spores, as these will not contribute to growth. Note that some literature (ex. Hunt, G. A. , Fogel, R. 1983. Fungal hyphal dynamics in a western Oregon Douglas-fir stand. Soil. Bioi. Biochem. 1 5:641-49) indicates that the majority of fungal biomass may be pigmented in soils so the lower extraction efficiencies characteristic of these groups may be more representative of what is found i…
Fraction of DNA oxygen derived from extracellular water	DNAbias	1	Geyer, Kevin M., Paul Dijkstra, Robert Sinsabaugh, and Serita D. Frey. "Clarifying the interpretation of carbon use efficiency in soil through methods comparison."æSoil Biology and Biochemistryæ128 (2019): 79-88.	Commonly assumed value
Fraction of DNA oxygen derived from extracellular water	DNAbias	0.3	Kreuzer-Martin, Helen W., James R. Ehleringer, and Eric L. Hegg. "Oxygen isotopes indicate most intracellular water in log-phase Escherichia coli is derived from metabolism."æProceedings of the National Academy of Sciencesæ102, no. 48 (2005): 17337-17341.	exponential phase E. coli cultures
Fraction of DNA oxygen derived from extracellular water	DNAbias	0.7	Li, Hui, Chan Yu, Fei Wang, Sae Jung Chang, Jun Yao, and Ruth E. Blake. "Probing the metabolic water contribution to intracellular water using oxygen isotope ratios of PO4."æProceedings of the National Academy of Sciencesæ113, no. 21 (2016): 5862-5867.; Kreuzer-Martin, Helen W., James R. Ehleringer, and Eric L. Hegg. "Oxygen isotopes indicate most intracellular water in log-phase Escherichia coli…	three bacterial species grown to late log/early stationary phase...Pseudomonas fluorescens, Acinetobacter ADP1, and Marinobacter aquaeolei; and then also E. coli in Kreuzer-Martin paper
Fraction of DNA oxygen derived from extracellular water	DNAbias	0.334	Hungate, Bruce A., Rebecca L. Mau, Egbert Schwartz, J. Gregory Caporaso, Paul Dijkstra, Natasja van Gestel, Benjamin J. Koch et al. "Quantitative microbial ecology through stable isotope probing."æApplied and environmental microbiologyæ(2015): AEM-02280.	E. coli grown in LB (rich media)
Fraction of DNA oxygen derived from extracellular water	DNAbias	0.285	Aanderud, Zachary T., and Jay T. Lennon. "Validation of heavy-water stable isotope probing for the characterization of rapidly responding soil bacteria."æApplied and environmental microbiologyæ(2011): AEM-02735.	T base using mass-spectometry to count extra 18Os/neutrons; minimum (ie never 1 of 7 oxygens replaced with 18O, only ever 2,3,4,5,6, or 7 of them)
Bacterial growth rate (day -1)	GRbact	0.123	Blazewicz, Steven J., Egbert Schwartz, and Mary K. Firestone. "Growth and death of bacteria and fungi underlie rainfall_induced carbon dioxide pulses from seasonally dried soil."æEcologyæ95, no. 5 (2014): 1162-1172.	day -1 ln(bacterial pool at T0 +new growth at 24 hours)-ln(bacterial pool at T0); wet up experiment
Bacterial growth rate (day -1)	GRbact	0.126	Rousk, Johannes, and Erland BÎÎth. "Growth of saprotrophic fungi and bacteria in soil."æFEMS Microbiology Ecologyæ78, no. 1 (2011): 17-30.	table 1 (N=6)
Bacterial growth rate (day -1)	GRbact	0.197	Koch, Benjamin J., Theresa A. McHugh, Michaela Hayer, Egbert Schwartz, Steven J. Blazewicz, Paul Dijkstra, Natasja Gestel et al. "Estimating taxon_specific population dynamics in diverse microbial communities."æEcosphereæ9, no. 1 (2018).	figure 4 average (summarizing 12 other studies)
Bacterial growth rate (day -1)	GRbact	0.003	Koch, Benjamin J., Theresa A. McHugh, Michaela Hayer, Egbert Schwartz, Steven J. Blazewicz, Paul Dijkstra, Natasja Gestel et al. "Estimating taxon_specific population dynamics in diverse microbial communities."æEcosphereæ9, no. 1 (2018).	day -1; figure 4 min; based on mixture of methods
Bacterial growth rate (day -1)	GRbact	1.14	Koch, Benjamin J., Theresa A. McHugh, Michaela Hayer, Egbert Schwartz, Steven J. Blazewicz, Paul Dijkstra, Natasja Gestel et al. "Estimating taxon_specific population dynamics in diverse microbial communities."æEcosphereæ9, no. 1 (2018).	day -1; figure 4 max; based on mixture of methods.
Bacterial growth rate (day -1)	GRbact	0.287	Koch, Benjamin J., Theresa A. McHugh, Michaela Hayer, Egbert Schwartz, Steven J. Blazewicz, Paul Dijkstra, Natasja Gestel et al. "Estimating taxon_specific population dynamics in diverse microbial communities."æEcosphereæ9, no. 1 (2018).	day -1; note that this is based on qSIP of 16S and likely to be an oversteimate because bacteria have >1 rrN
Bacterial growth rate (day -1)	GRbact	50x	Soares, Margarida, and Johannes Rousk. "Microbial growth and carbon use efficiency in soil: Links to fungal-bacterial dominance, SOC-quality and stoichiometry."æSoil Biology and Biochemistryæ(2019).	minimum B:F growth ratio
Bacterial growth rate (day -1)	GRbact	2.7x	Soares, Margarida, and Johannes Rousk. "Microbial growth and carbon use efficiency in soil: Links to fungal-bacterial dominance, SOC-quality and stoichiometry."æSoil Biology and Biochemistryæ(2019).	maximum B:F growth ratio
Bacterial growth rate (day -1)	GRbact	3.409090909	Gibson, Beth, Daniel J. Wilson, Edward Feil, and Adam Eyre-Walker. "The distribution of bacterial doubling times in the wild."æProc. R. Soc. Bæ285, no. 1880 (2018): 20180789.	day -1; based on the mutation rate of "wild" organisms, many of which are gut derived. Very likely to be a substantial overestimate
Bacterial growth rate (day -1)	GRbact	0.167	AVERAGE	of study averages, weighted by N
Fungal growth rate (day -1)	GRfun	0.142	Blazewicz, Steven J., Egbert Schwartz, and Mary K. Firestone. "Growth and death of bacteria and fungi underlie rainfall_induced carbon dioxide pulses from seasonally dried soil."æEcologyæ95, no. 5 (2014): 1162-1172.	day -1 ln(Fungal pool at T0+new growth at 24 hours)-ln(fungal pool at T0); wet-up experiment
Fungal growth rate (day -1)	GRfun	0.0088	Rousk, Johannes, and Erland BÎÎth. "Growth of saprotrophic fungi and bacteria in soil."æFEMS Microbiology Ecologyæ78, no. 1 (2011): 17-30.	table 2
Fungal growth rate (day -1)	GRfun	0.792	Eric Morrison, unpublished	Lab cultures in potato dextrose broth at 15C; based on biomass increment rather than DNA. Range = 0.192 to 2.136 day -1
Fungal growth rate (day -1)	GRfun	0.142857143	Drigo, Barbara, Ian C. Anderson, G. S. K. Kannangara, John WG Cairney, and David Johnson. "Rapid incorporation of carbon from ectomycorrhizal mycelial necromass into soil fungal communities."æSoil Biology and Biochemistryæ49 (2012): 4-10.	lower limit of growth rate for necromass consuming fungiƒcomplete labeling of those fungi which will consume the 13C-labeled necromass by 7 days post addition (as evidenced by complete density shift from 12 to 13C during this time). From figure 3. This seems a little suspect.
Fungal growth rate (day -1)	GRfun	0.02x	Soares, Margarida, and Johannes Rousk. "Microbial growth and carbon use efficiency in soil: Links to fungal-bacterial dominance, SOC-quality and stoichiometry."æSoil Biology and Biochemistryæ(2019).	minimum F:B growth ratio
Fungal growth rate (day -1)	GRfun	0.44x	Soares, Margarida, and Johannes Rousk. "Microbial growth and carbon use efficiency in soil: Links to fungal-bacterial dominance, SOC-quality and stoichiometry."æSoil Biology and Biochemistryæ(2019).	maximum F:B growth ratio
Fungal growth rate (day -1)	GRfun	0.0088	USED VALUE	Because general consensus is that fungi are slooooooow and contribute little to microbial DNA pool?
MBC:DNA ratio of cells increases with growth rate	MBCDNAratSlope	scaled	Christensen, H., R. A. Olsen, and L. R. Bakken. "Flow cytometric measurements of cell volumes and DNA contents during culture of indigenous soil bacteria."æMicrobial ecology29, no. 1 (1995): 49-62.	Table 1: well-fed cells have 10*higher biovolume:DNA ratio than those just starting to eat (0.006um^3/fg vs. 0.06um^3/fg; doi:10.1007/BF00217422.). Therefore the MBC:DNA ratio is dynamically-rescaled according to maximum and minimum growth rates for microbes in model when this parameter is set to "yes" to scale the MBC:DNA ratio according to minimum and maximum MBC:DNA ratios and growth rate
